# Integrative Multi-omics Analysis of the Human Skeletal Muscle Response to Endurance or Resistance Exercise: Findings from the Molecular Transducers of Physical Activity Consortium (MoTrPAC)

**DOI:** 10.64898/2026.03.04.705181

**Authors:** Hasmik Keshishian, Gina M. Many, Gregory Smith, Natalie M. Clark, Gayatri Iyer, Patrick Hart, Malene E. Lindholm, Samuel Montalvo, Zidong Zhang, Christopher Jin, James A. Sanford, Steven A. Carr, Joshua N. Adkins, D.R. Mani, Sue C. Bodine, Scott Trappe, Joseph A. Houmard, Nicolas Musi, Kim M. Huffman, William E. Kraus, Lauren M. Sparks, Anna E. Thalacker-Mercer, Stuart C. Sealfon, Ashley Y. Xia, Daniel H. Katz, Christopher B. Newgard, Charles F. Burant, Paul M. Coen, Bret H. Goodpaster, MoTrPAC Study Group

## Abstract

The Molecular Transducers of Physical Activity Consortium (MoTrPAC) was established to systematically characterize the molecular basis of the health benefits of exercise. Here, we present the integrative, multi-omics response of human skeletal muscle to acute endurance (EE) or resistance (RE) exercise. Distinct temporal omic responses were observed, with RE resulting in a greater number of differentially abundant (DA) features across omes and timepoints. Temporal multi-omic dynamics to EE or RE were used to identify transcriptional regulatory hubs converging around MEF2A and NFIC regulation of autophagy, angiogenesis and metabolism in the acute exercise response. Further, we propose a model where early RE-specific phosphoproteome changes override epigenetic modifications to downregulate E3 ubiquitin-protein ligase transcripts involved in protein turnover. Additional findings include suppression of HIPK3 kinase signature linked to the acute exercise regulation of sarcomeric proteins TTN, AKTN2 and LMOD2. Our data demonstrate distinct temporal regulation across the multi-omic landscape of human skeletal muscle, with EE and RE eliciting both common and unique dynamic molecular signatures.
