## Supplemental Table 1 for "Integrative Multi-omics Analysis of the Human Skeletal Muscle Response to Endurance or Resistance Exercise: Findings from the Molecular Transducers of Physical Activity Consortium (MoTrPAC)"

### Sheet: Legend
Supplementary Table 1: Participant numbers
Participants per omics assay
Number of participants for which samples were analyzed by omics assays for each tissue and time point.
assay: Name of omics assay
epigen-atac-seq	atac-seq
epigen-methylcap-seq	Methyl Capture
transcript-rna-seq	rna-seq
prot-pr	Global Proteomics
prot-ph	Phophoproteomics
metab-t-nuc	Targeted Nucleotides
metab-t-oxylipneg	Targeted Oxylipins
metab-t-amines	Targeted Amines
metab-t-tca	Targeted Tricarboxylic Acid Cycle
metab-u-hilicpos	Untargeted HILIC-Positive
metab-u-ionpneg	Untargeted Ion-Pair Negative
metab-u-lrpneg	Untargeted Lipidomics, Reversed-Phase Negative
metab-u-lrppos	Untargeted Lipidomics, Reversed-Phase Positive
metab-u-rppos	Untargeted Reversed-Phase Positive
metab-u-rpneg	Untargeted Reversed-Phase Negative
randomgroupcode	Exercise or control group participant assigned to (ADUControl = CON, ADUEndur = EE, ADUResist = RE)
Outliers
Number of samples that were outliers and excluded from the analysis
assay: Name of omics assay

### Sheet: Paticipants per omics assay
		Muscle
assay	randomGroupCode	pre_exercise	post_15_30_45_min	post_3.5_4_hr	post_24_hr
epigen-atac-seq	ADUControl	13	10	9	9
epigen-atac-seq	ADUEndur	13	8	9	6
epigen-atac-seq	ADUResist	10	10	9	9
epigen-methylcap-seq	ADUControl	13		8	10
epigen-methylcap-seq	ADUEndur	13		9	6
epigen-methylcap-seq	ADUResist	10		9	9
transcript-rna-seq	ADUControl	36	18	15	18
transcript-rna-seq	ADUEndur	64	27	25	31
transcript-rna-seq	ADUResist	71	34	34	35
prot-ph	ADUControl	35	17	12	18
prot-ph	ADUEndur	60	26	23	29
prot-ph	ADUResist	66	28	29	36
prot-pr	ADUControl	35	17	12	18
prot-pr	ADUEndur	35	17	12	18
prot-pr	ADUResist	60	26	23	29
metab-t-amines	ADUControl	31	16	12	16
metab-t-amines	ADUEndur	59	24	21	29
metab-t-amines	ADUResist	65	24	27	32
metab-t-nuc	ADUControl	33	16	12	17
metab-t-nuc	ADUEndur	60	25	22	29
metab-t-nuc	ADUResist	66	24	29	34
metab-t-oxylipneg	ADUControl	30	15	10	14
metab-t-oxylipneg	ADUEndur	55	24	19	27
metab-t-oxylipneg	ADUResist	61	23	26	29
metab-t-tca	ADUControl	31	16	12	16
metab-t-tca	ADUEndur	59	24	21	29
metab-t-tca	ADUResist	65	24	27	32
metab-u-hilicpos	ADUControl	36	18	13	17
metab-u-hilicpos	ADUEndur	64	27	25	31
metab-u-hilicpos	ADUResist	71	32	34	35
metab-u-ionpneg	ADUControl	36	18	13	18
metab-u-ionpneg	ADUEndur	64	25	25	31
metab-u-ionpneg	ADUResist	70	31	33	34
metab-u-lrpneg	ADUControl	35	16	13	17
metab-u-lrpneg	ADUEndur	60	26	23	29
metab-u-lrpneg	ADUResist	68	28	29	35
metab-u-lrppos	ADUControl	35	16	13	17
metab-u-lrppos	ADUEndur	59	26	23	29
metab-u-lrppos	ADUResist	68	28	29	35
metab-u-rpneg	ADUControl	36	18	13	18
metab-u-rpneg	ADUEndur	64	25	25	31
metab-u-rpneg	ADUResist	71	30	33	34
metab-u-rppos	ADUControl	36	18	13	18
metab-u-rppos	ADUEndur	64	25	25	31
metab-u-rppos	ADUResist	71	30	33	34

### Sheet: Outliers
assay	muscle
epigen-atac-seq	2
epigen-methylcap-seq
prot-ph
prot-pr
transcript-rna-seq	3
metab-t-amines
metab-t-nuc	1
metab-t-oxylipneg	7
metab-t-tca
metab-u-hilicpos	2
metab-u-ionpneg
metab-u-lrpneg	1
metab-u-lrppos	1
metab-u-rpneg
metab-u-rppos
